# Pervasive lesion segregation shapes cancer genome evolution

**DOI:** 10.1101/868679

**Authors:** Sarah J. Aitken, Craig J. Anderson, Frances Connor, Oriol Pich, Vasavi Sundaram, Christine Feig, Tim F. Rayner, Margus Lukk, Stuart Aitken, Juliet Luft, Elissavet Kentepozidou, Claudia Arnedo-Pac, Sjoerd Beentjes, Susan E. Davies, Ruben M. Drews, Ailith Ewing, Vera B. Kaiser, Ava Khamseh, Erika López-Arribillaga, Aisling M. Redmond, Javier Santoyo-Lopez, Inés Sentís, Lana Talmane, Andrew D. Yates, Colin A. Semple, Núria López-Bigas, Paul Flicek, Duncan T. Odom, Martin S. Taylor

## Abstract

Cancers arise through the acquisition of oncogenic mutations and grow through clonal expansion^1, 2^. Here we reveal that most mutagenic DNA lesions are not resolved as mutations within a single cell-cycle. Instead, DNA lesions segregate unrepaired into daughter cells for multiple cell generations, resulting in the chromosome-scale phasing of subsequent mutations. We characterise this process in mutagen-induced mouse liver tumours and show that DNA replication across persisting lesions can generate multiple alternative alleles in successive cell divisions, thereby increasing both multi-allelic and combinatorial genetic diversity. The phasing of lesions enables the accurate measurement of strand biased repair processes, the quantification of oncogenic selection, and the fine mapping of sister chromatid exchange events. Finally, we demonstrate that lesion segregation is a unifying property of exogenous mutagens, including UV light and chemotherapy agents in human cells and tumours, which has profound implications for the evolution and adaptation of cancer genomes.
