## Supplemental Table 3 for "Pervasive lesion segregation shapes cancer genome evolution"

### Sheet: Key resources
Reagent or Resource	Source	Identifier	Reference and notes
C3H/HeOuJ stock mice	Charles River Laboratories
CAST/EiJ stock mice	The Jackson Laboratory
Whole genome sequence and mutation calls from tumours of DEN mutagenised mice along with control samples	European Nucleotide Archive	PRJEB15138	This study
Histology images of tumours from DEN mutagenised mice	BioStudies, EMBL-EBI	S-BSST129	This study
RNA-seq data from 15-day old C3H/HeOuJ mouse liver	ArrayExpress	E-MTAB-8518	This study
RNA-seq data from 15-day old CAST/EiJ mouse liver	ArrayExpress	E-MTAB-8518	This study
DNA maintenance and repair pathway perturbed human cell data	ftp://ftp.sanger.ac.uk/pub/cancer/Zou_et_al_2017		Zou et al., 2018
Human iPSC mutagenesis data	EGA	EGAD00001004583	Kucab et al., 2019
Mouse strain C3H/HeJ reference genome assembly	Ensembl	GCA_001632575.1	Lilue et al., 2018
Mouse strain CAST/EiJ reference genome assembly	Ensembl	GCA_001624445.1	Lilue et al., 2018
Mouse strain C57BL/6J reference genome assembly	Ensembl	GRCm38/mm10	Church et al. 2009
Human reference genome assembly	Ensembl	GRCh37/hg19	Church et al. 2011
Mouse diet	Lab Supply	5058
N-Nitrosodiethylamine (DEN)	Sigma-Aldrich	N0258
Tissue Processor	Leica Biosystems	ASP300
Tissue Multistainer	Leica Biosystems	ST5020
Glass coverslipper	Leica Biosystems	CV5030
Digital pathology slide scanner	Leica Biosystems	Aperio XT system
AllPrep 96 DNA/RNA Kit	Qiagen	80311
Ultrasonicator	Covaris	LE220 system; S220 system.
Automated DNA/RNA electrophoresis	Caliper; Agilent.	GX Touch (Hi Sensitivity LabChIP and Kit); Bioanalyzer 2100 (DNA 1000; Total RNA Nano).
Library quantification kit for NGS	Kapa Biosystems	KK4824
Real-Time PCR System	Roche; Applied Biosystems	LightCycler 480; QuantStudio 6 Flex.
Spectrophotometer	Thermo Fisher	NanoDrop 1000
TruSeq PCR-free Library Prep Kit	Illumina	20015963
TruSeq Stranded Total RNA Library Prep Kit with Ribo-Zero Gold	Illumina	20020596
Sequencing platforms	Illumina	HiSeq X Ten; HiSeq 4000.

### Sheet: Software
Software	Version	Reference	Notes
Primary processing
bwa mem	0.7.12	Li and Durbin, 2009
strelka2	2.8.4	Kim et al., 2018
CNVkit	0.9.6	Talevich et al., 2016
kalisto	0.43.1	Bray et al., 2016
Analysis processing
Python	3.6
Samtools	1.9	Li et al., 2009
Bcftools	1.9	Li, 2011
Ensembl VEP	91.3	McLaren et al., 2016
R	3.5.1	R Core Team, 2017
r-zoo	1.8_3
r-data.table	1.11.4
r-colorbrewer	1.1_2
r-cairo	1.5_9
r-changepoint	2.2.2	Killick and Eckley, 2014
r-bit64	0.9_7
r-hashmap	0.2.2
r-randtests	1.0.0	Caeiro and Mateus, 2014
r-sigFit	2.0.0	Gori and Baez-Ortega, 2018
snakemake	5.2.4
picard	1.124	Picard Toolkit., 2019
Juicebox	7.5	Durand et al., 2016
Cactus toolkit		Armstrong et al., 2019	Not incorporated in Snakemake and Conda due to conflicting dependencies.
